# Asymmetric subspecies-selection of an NLR-TF immune module and reconstruction of broad-spectrum disease resistance in rice

**DOI:** 10.1101/2025.02.06.636770

**Authors:** Hui Lin, Fudan Chen, Guanyun Cheng, Bingxiao Yan, Meng Yuan, Jie Qiu, Ying Chen, Yijie Wang, Kaixuan Cui, Xiangyu Gong, Shasha Liu, Jiyun Liu, Jianjun Wang, Rongbai Li, Bizeng Mao, Jianlong Xu, Jong-Seong Jeon, Xuehui Huang, Bin Han, Yiwen Deng, Gongyou Chen, Zuhua He

## Abstract

Artificial selection has greatly shaped crop agronomic traits; however, the mechanistic basis of immunity selection has remained elusive. This study identifies a new rice NLR XA48 and its downstream transcription factor OsVOZ1, which confer bacterial blight resistance. XA48 perceives an ancient pathogen effector, XopG, to activates effector-triggered immunity (ETI). The XA48-OsVOZ1 module has undergone subspecies-specific selection. *Xa48* is retained in *indica* but functionally lost in *japonica* rice. OsVOZ1 has also diverged into two haplotypes, *indica* kept both OsVOZ1^A/S^ alleles that match XA48; while *japonica* only inherited OsVOZ1^A^ that greatly decreases yield when *Xa48* is reintroduced into *japonica*, mechanistically explaining the *Xa48* loss in *japonica*. We resurrected wild rice broad-spectrum resistance by stacking XA48-mediated ETI with XA21-mediated pattern-triggered immunity (PTI). Thus, our study reveals that the asymmetric selection of an NLR-TF module shapes both disease resistance and reproduction, and provides a paradigm for breeding crops by harnessing the immunity of wild relatives.

---

Plants have developed a sophisticated immune system to combat pathogens: PTI and ETI, which are governed by cell surface pattern-recognition receptors (PRRs) and intracellular NLR receptors, respecively^1–3^. Plant immunity has been shaped by crop domestication and breeding practices that aim to balance tradeoffs between growth and defense under diverse agricultural conditions^4–6^. It is unclear whether plant *R* genes and their associated immune components have been artificially selected during crop domestication^7,8^. *Xanthomonas oryzae* pv. *oryzae* (*Xoo*) causes bacterial leaf blight (BLB), one of the most devastating diseases of rice, and BLB outbreaks frequently occur after typhoons and heavy rainstorms^9,10^. The first cloned *Xa* gene, *Xa21*, originated from the wild rice species *Oryza longistaminata*, which encodes a RLK that triggers race-specific PTI via perceiving the PAMP RaxX^11,12^. However, *Xa21* does not impart disease resistance to *Xoo* strains from Northeast Asia due to the evolution of virulence in *Xoo*^13,14^. It is particularly important to isolate *an Xa* gene that can complement *Xa21* for breeding modern rice with broad-spectrum resistance (BSR) to *Xoo* in face of the ever changing climate. Intriguingly, most functional *Xa* genes/loci have been isolated from wild relatives or represent recessive *xa* alleles of susceptibility genes^15^, suggesting negative selection of *Xoo R* genes during rice domestication. Given that extensive artificial selection has typically targeted high yielding and reliable disease resistance during breeding^6,16^, answering the question of whether and how *R* gene selection has occurred is particularly important for crop breeding, and we also need a practical breeding example to build BSR through integrating PTI and ETI in a real crop.
