## Supplementary Table for "Asymmetric subspecies-selection of an NLR-TF immune module and reconstruction of broad-spectrum disease resistance in rice": Supplementary Table 1_XopG homologs-Xanthomonas stains.xlsx

### Sheet: Sheet2
Table S1. XopG homologs in 76 Xanthomonas stains
Strain	type	Country of origin	longitude	latitude
LN2	I	Shenyang	123.433	41.8048
LN4	I	Shenyang	123.433	41.8048
LN18	I	Shenyang	123.433	41.8048
K2	I	Iksan-si	128.958	35.9483
K1	I	South Korea	126.978	37.5665
JW11089	I	South Korea	126.978	37.5665
DY89031(J18)	I	South Korea	126.978	37.5665
T7133	I	Japan	139.65	36.6762
KACC 10331	I	South Korea	126.978	37.5665
YNCX	I	Chuxiong	101.528	25.0449
KXO85	I	South Korea	126.978	37.5665
IXO1088	II	Tripura	91.6761	23.5639
ITCCBB0002	II	India	75.209	28.6139
NX0260	II	Nepal	84.124	28.3949
CIAT	II	Colombia	-74.2973	4.5709
IXO1104	II	Tripura	91.6761	23.5639
IXO685	II	Kerala	76.6413	10.1632
IXO651	II	Punjab	75.3412	31.1471
KK_Xoo	II	India	75.209	28.6139
IXO675	III	Punjab	77.3412	31.1471
AUST2013	IV	Australia	133.775	-25.2744
K3	V	Iksan-si	126.958	35.9483
PXO61	V	Philippines	120.984	14.5995
PXO513	V	Philippines	120.984	14.5995
PXO421	V	Philippines	120.984	14.5995
PXO404	V	Philippines	120.984	14.5995
PXO364	V	Philippines	120.984	14.5995
ScYc-b	V	China: Sichuan	104.067	30.5723
XM9	V	China: Pingtung	122.549	25.033
PXO142	V	Philippines	120.984	14.5995
JL25	V	China:Jilin	125.324	43.816
YC11	V	China:Jiangsu	118.796	32.0584
JL33	V	China:Jilin	125.324	43.816
JP01	V	Japan	139.65	35.6762
OS198	V	China:Guangxi	108.367	22.8167
HuN37	V	China:Hunan	112.939	28.2278
XF89b	V	China: Taichung	120.674	24.1477
PXO602	V	Philippines:Laguna	121.469	14.1407
PXO563	V	Philippines:Quezon	122.113	14.0314
PXO524	V	Philippines:Laguna	121.469	14.1407
PXO282	V	Philippines:Nueva Vizcaya	121.171	16.3301
PXO71	V	Philippines:Palawan	118.738	9.8349
BXO512	V	India	77.209	28.6139
IXO97	V	Tamil Nadu	78.6569	11.1271
IXO608	V	Odisha	84.27	20.2376
1447	V	Malaysia: Keda	100.368	6.1184
1410	V	Malaysia: Perlis	100.205	6.4449
1407	V	Malaysia: Selangor	101.518	3.0738
CR1-5	V	Thailand: Chiang Rai Province	99.8406	19.9105
GXO2016	V	China:Guangxi	108.367	22.8167
GXO2006	V	China:Guangxi	108.367	22.8167
MAFF 311018	V	Japan	139.65	35.6762
SK2-3	V	Sukholthai	99.8264	17.0076
IX-280	V	Andhra Pradesh	79.74	15.9129
LA20	V	China: Anhui	117.229	31.8206
IXO134	V	Maharashtra	75.7139	19.7515
IXO842	V	Chhattisgarh	81.8661	21.2787
IXO35	V	Chhattisgarh	81.8661	21.2787
IXO792	V	Chhattisgarh	81.8661	21.2787
IXO221	V	Andhra Pradesh	79.74	15.9129
IXO365	V	Odisha	84.27	20.2376
IXO493	V	Odisha	84.27	20.2376
IXO639	V	Punjab	75.3412	31.1471
IXO630	V	Odisha	84.27	20.2376
IXO220	V	Punjab	75.3412	31.1471
IXO98	V	Himanchal Pradesh	77.5619	32.1024
C9-3	V	China:Guangxi	108.367	22.8167
GXO2001	V	China:Guangxi	108.367	22.8167
FY517	V	China: Zhejiang	120.155	30.2741
JL28	V	China:Jilin	125.324	43.816
K3a	V	South Korea	128.978	35.5665
BXO1	V	India	77.209	28.6139
YN24	V	China: Yunan	102.833	24.8797
IXO74	V	Chhattisgarh	81.8661	21.2787
PkXoo1	V	Punjab	75.3412	31.1471
PXO99A	V	Philippines	122.984	14.5995
