## Supplementary Table for "Asymmetric subspecies-selection of an NLR-TF immune module and reconstruction of broad-spectrum disease resistance in rice": Supplementary Table 4_Xa48 ModerateHigh Variant AltAlleleFreq.xlsx

### Sheet: AX48_GeneChecked
Table S4_Xa48 ModerateHigh Variant AltAlleleFreq
						Count(Alt|Het|Ref)
Chr	base	Ref	Alt	AlleleFreq	Effect	all_wild_169	wild-IND_88	wild-JAP_81	IND_888	IND_Landrace_134	IND_Cultivar_423	AUS_79	BAS_22	TRJ_135	TEJ_1158	TEJ_Landrace_120	TEJ_Cultivar_735	GWAS-Pvalue
Chr3	27536858	C	G	0.102	NON_SYNONYMOUS_CODING(MODERATE|MISSENSE|gCc/gGc|A42G||LOC_Os03g48370|||LOC_Os03g48370.1|1|1|WARNING_TRANSCRIPT_INCOMPLETE)	10|4|108	4|0|38	6|4|70	189|12|555	8|0|95	85|9|266	0|0|74	0|0|17	0|0|125	3|0|989	1|0|95	2|0|625	1.73532e-16
Chr3	27537052	G	A	0.013	NON_SYNONYMOUS_CODING(MODERATE|MISSENSE|Gcc/Acc|A107T||LOC_Os03g48370|||LOC_Os03g48370.1|1|1|WARNING_TRANSCRIPT_INCOMPLETE)	23|12|85	11|0|29	12|12|56	0|0|746	0|0|96	0|0|368	0|0|67	0|0|18	0|0|123	0|0|1039	0|0|105	0|0|655
Chr3	27537244	C	A	0.176	NON_SYNONYMOUS_CODING(MODERATE|MISSENSE|Cgc/Agc|R171S||LOC_Os03g48370|||LOC_Os03g48370.1|1|1|WARNING_TRANSCRIPT_INCOMPLETE)	32|4|118	22|0|51	10|4|67	337|26|453	58|1|55	142|19|226	0|0|76	11|0|9	0|0|132	2|0|1052	0|0|108	2|0|659	1.79091e-09
Chr3	27537405	T	TG	0.401	FRAME_SHIFT(HIGH||ggg/Gggg|G225G?||LOC_Os03g48370|||LOC_Os03g48370.1|1|1|WARNING_TRANSCRIPT_INCOMPLETE)	122|9|16	50|3|13	72|6|3	410|25|390	63|1|57	181|14|195	77|1|1	12|0|6	3|1|126	262|18|774	43|0|63	102|8|559
Chr3	27537548	G	A	0.085	NON_SYNONYMOUS_CODING(MODERATE|MISSENSE|gGg/gAg|G272E||LOC_Os03g48370|||LOC_Os03g48370.1|1|1|WARNING_TRANSCRIPT_INCOMPLETE)	46|3|106	38|1|37	8|2|69	67|6|773	3|0|122	35|4|362	76|1|1	1|1|18	2|0|130	1|0|1090	0|0|115	1|0|689
Chr3	27537776	G	A	0.015	NON_SYNONYMOUS_CODING(MODERATE|MISSENSE|gGg/gAg|G348E||LOC_Os03g48370|||LOC_Os03g48370.1|1|1|WARNING_TRANSCRIPT_INCOMPLETE)	19|1|136	13|0|62	6|1|74	2|0|828	1|0|123	0|0|394	0|0|77	12|0|10	0|0|129	0|1|1087	0|0|116	0|1|683
Chr3	27537815	AAAG	A	0.078	CODON_DELETION(MODERATE||taaaga/taa|*R361*||LOC_Os03g48370|||LOC_Os03g48370.1|1|1|WARNING_TRANSCRIPT_INCOMPLETE)	25|3|123	22|0|49	3|3|74	68|10|753	2|1|122	37|6|355	73|4|1	1|0|18	2|0|129	0|0|1079	0|0|112	0|0|685
Chr3	27541064	C	A	0.07	NON_SYNONYMOUS_CODING(MODERATE|MISSENSE|Caa/Aaa|Q423K||LOC_Os03g48370|||LOC_Os03g48370.1|2|1|WARNING_TRANSCRIPT_INCOMPLETE)	13|0|144	13|0|63	0|0|81	70|7|793	3|0|126	38|5|374	75|2|1	1|0|21	2|0|131	0|3|1119	0|0|118	0|1|703
Chr3	27541365	C	T	0.073	NON_SYNONYMOUS_CODING(MODERATE|MISSENSE|cCt/cTt|P523L||LOC_Os03g48370|||LOC_Os03g48370.1|2|1|WARNING_TRANSCRIPT_INCOMPLETE)	16|1|143	16|0|63	0|1|80	73|7|786	3|0|125	39|4|368	76|1|1	1|0|21	2|0|131	0|1|1113	0|0|118	0|0|703
Chr3	27541611	T	C	0.04	NON_SYNONYMOUS_CODING(MODERATE|MISSENSE|tTg/tCg|L605S||LOC_Os03g48370|||LOC_Os03g48370.1|2|1|WARNING_TRANSCRIPT_INCOMPLETE)	0|13|141	0|0|73	0|13|68	2|54|792	0|3|125	0|8|399	0|1|72	0|0|20	0|1|127	2|113|974	0|1|112	2|51|636
Chr3	27541613	T	G	0.018	NON_SYNONYMOUS_CODING(MODERATE|MISSENSE|Ttg/Gtg|L606V||LOC_Os03g48370|||LOC_Os03g48370.1|2|1|WARNING_TRANSCRIPT_INCOMPLETE)	0|4|150	0|0|73	0|4|77	1|23|823	0|1|126	0|2|402	0|1|72	0|0|19	0|0|126	0|55|1031	0|0|112	0|26|661
Chr3	27541616	A	G	0.037	NON_SYNONYMOUS_CODING(MODERATE|MISSENSE|Acc/Gcc|T607A||LOC_Os03g48370|||LOC_Os03g48370.1|2|1|WARNING_TRANSCRIPT_INCOMPLETE)	0|15|139	0|0|73	0|15|66	2|45|801	0|2|125	0|5|398	0|1|73	0|0|19	0|1|126	1|107|980	0|1|110	0|48|642
Chr3	27541617	C	T	0.016	NON_SYNONYMOUS_CODING(MODERATE|MISSENSE|aCc/aTc|T607I||LOC_Os03g48370|||LOC_Os03g48370.1|2|1|WARNING_TRANSCRIPT_INCOMPLETE)	0|6|149	0|0|74	0|6|75	0|25|823	0|1|127	0|4|401	0|0|74	0|0|20	0|1|126	0|41|1043	0|0|111	0|21|666
Chr3	27541618	CT	C	0.039	FRAME_SHIFT(HIGH||-/-|-608||LOC_Os03g48370|||LOC_Os03g48370.1|2|1|WARNING_TRANSCRIPT_INCOMPLETE)	0|20|135	0|0|74	0|20|61	3|57|794	0|3|125	1|7|397	0|0|75	0|0|20	0|1|126	1|102|985	0|1|110	0|38|651
Chr3	27541625	A	AT	0.039	FRAME_SHIFT(HIGH||act/aTct|T610I?||LOC_Os03g48370|||LOC_Os03g48370.1|2|1|WARNING_TRANSCRIPT_INCOMPLETE)	0|20|136	0|0|75	0|20|61	2|56|792	0|4|124	1|5|397	0|0|76	0|0|20	0|2|126	0|103|986	0|0|111	0|42|647
Chr3	27541628	A	T	0.015	NON_SYNONYMOUS_CODING(MODERATE|MISSENSE|Ata/Tta|I611L||LOC_Os03g48370|||LOC_Os03g48370.1|2|1|WARNING_TRANSCRIPT_INCOMPLETE)	0|4|151	0|0|75	0|4|76	1|15|832	0|2|127	0|2|400	0|0|76	0|0|20	0|0|129	0|49|1038	0|0|111	0|20|668
Chr3	27541631	T	A	0.018	NON_SYNONYMOUS_CODING(MODERATE|MISSENSE|Tat/Aat|Y612N||LOC_Os03g48370|||LOC_Os03g48370.1|2|1|WARNING_TRANSCRIPT_INCOMPLETE)	0|5|149	0|0|73	0|5|76	0|26|823	0|2|127	0|3|400	0|0|76	0|0|20	0|0|131	0|55|1030	0|1|110	0|22|667
Chr3	27541633	T	A	0.016	STOP_GAINED(HIGH|NONSENSE|taT/taA|Y612*||LOC_Os03g48370|||LOC_Os03g48370.1|2|1|WARNING_TRANSCRIPT_INCOMPLETE)	0|4|151	0|0|74	0|4|77	0|21|829	0|2|127	0|2|403	0|1|76	0|0|20	0|1|129	0|51|1036	0|1|110	0|20|671
Chr3	27541634	G	A	0.018	NON_SYNONYMOUS_CODING(MODERATE|MISSENSE|Gcc/Acc|A613T||LOC_Os03g48370|||LOC_Os03g48370.1|2|1|WARNING_TRANSCRIPT_INCOMPLETE)	0|4|151	0|0|74	0|4|77	0|30|817	0|2|126	0|3|400	0|0|77	0|0|20	0|0|129	0|51|1036	0|1|110	0|17|673
Chr3	27541635	C	A	0.012	NON_SYNONYMOUS_CODING(MODERATE|MISSENSE|gCc/gAc|A613D||LOC_Os03g48370|||LOC_Os03g48370.1|2|1|WARNING_TRANSCRIPT_INCOMPLETE)	0|3|153	0|0|75	0|3|78	0|25|824	0|1|126	0|2|404	0|0|77	0|0|20	0|1|127	0|28|1056	0|0|111	0|12|677
Chr3	27542094	C	A	0.062	NON_SYNONYMOUS_CODING(MODERATE|MISSENSE|gCa/gAa|A766E||LOC_Os03g48370|||LOC_Os03g48370.1|2|1|WARNING_TRANSCRIPT_INCOMPLETE)	6|1|153	4|0|76	2|1|77	136|11|718	47|5|77	56|6|349	0|0|78	0|0|22	0|1|130	0|1|1118	0|0|117	0|1|705
Chr3	27542100	A	C	0.271	STOP_LOST(HIGH|MISSENSE|tAa/tCa|*768S||LOC_Os03g48370|||LOC_Os03g48370.1|2|1|WARNING_TRANSCRIPT_INCOMPLETE)	112|19|30	67|0|14	45|19|16	417|32|418	61|3|66	190|21|202	74|3|1	13|0|9	0|0|132	2|1|1114	1|0|115	1|1|703
Chr3	27542126	T	A	0.273	NON_SYNONYMOUS_CODING(MODERATE|MISSENSE|Ttg/Atg|L777M||LOC_Os03g48370|||LOC_Os03g48370.1|2|1|WARNING_TRANSCRIPT_INCOMPLETE)	116|18|28	68|1|12	48|17|16	416|31|413	60|2|66	189|22|202	75|2|1	13|0|9	0|0|135	2|2|1109	0|1|117	2|1|698
Chr3	27542129	T	C	0.094	NON_SYNONYMOUS_CODING(MODERATE|MISSENSE|Tgt/Cgt|C778R||LOC_Os03g48370|||LOC_Os03g48370.1|2|1|WARNING_TRANSCRIPT_INCOMPLETE)	62|5|94	51|1|28	11|4|66	68|10|786	3|1|124	37|6|371	74|2|2	12|1|8	0|0|135	0|0|1118	0|0|119	0|0|705
Chr3	27542301	C	T	0.065	NON_SYNONYMOUS_CODING(MODERATE|MISSENSE|tCc/tTc|S835F||LOC_Os03g48370|||LOC_Os03g48370.1|2|1|WARNING_TRANSCRIPT_INCOMPLETE)	15|2|141	6|0|72	9|2|69	139|10|718	49|4|78	56|6|355	0|0|79	0|0|22	0|0|132	0|0|1116	0|0|117	0|0|703
Chr3	27542451	T	C	0.081	NON_SYNONYMOUS_CODING(MODERATE|MISSENSE|cTc/cCc|L885P||LOC_Os03g48370|||LOC_Os03g48370.1|2|1|WARNING_TRANSCRIPT_INCOMPLETE)	37|6|116	33|2|43	4|4|73	69|8|785	3|0|126	38|5|369	74|3|1	1|0|21	2|0|132	0|0|1108	0|0|118	0|0|697
Chr3	27542478	A	G	0.094	NON_SYNONYMOUS_CODING(MODERATE|MISSENSE|cAa/cGa|Q894R||LOC_Os03g48370|||LOC_Os03g48370.1|2|1|WARNING_TRANSCRIPT_INCOMPLETE)	2|1|154	0|0|76	2|1|78	206|16|644	8|0|124	97|10|304	0|0|77	0|0|22	0|0|134	2|2|1099	0|1|118	2|1|687	4.33889e-19
Chr3	27542523	GTA	G	0.012	FRAME_SHIFT(HIGH||-/-|-909||LOC_Os03g48370|||LOC_Os03g48370.1|2|1|WARNING_TRANSCRIPT_INCOMPLETE)	3|6|144	0|2|72	3|4|72	2|36|828	1|4|126	1|22|386	1|2|75	0|0|21	0|0|133	0|1|1104	0|1|117	0|0|693
Chr3	27542525	A	G	0.276	NON_SYNONYMOUS_CODING(MODERATE|MISSENSE|Aga/Gga|R910G||LOC_Os03g48370|||LOC_Os03g48370.1|2|1|WARNING_TRANSCRIPT_INCOMPLETE)	110|18|24	59|1|14	51|17|10	427|20|416	66|1|64	193|14|201	74|3|1	13|0|8	2|2|129	2|1|1101	1|0|117	1|1|690	2.17807e-08
Chr3	27542616	G	A	0.266	NON_SYNONYMOUS_CODING(MODERATE|MISSENSE|tGc/tAc|C940Y||LOC_Os03g48370|||LOC_Os03g48370.1|2|1|WARNING_TRANSCRIPT_INCOMPLETE)	89|21|43	56|2|15	33|19|28	425|25|420	64|4|64	194|16|203	73|4|1	13|0|9	1|1|128	1|0|1100	0|0|116	1|0|694
Chr3	27542648	TCAGAAATGCG	T	0.016	FRAME_SHIFT(HIGH||-/-|-951||LOC_Os03g48370|||LOC_Os03g48370.1|2|1|WARNING_TRANSCRIPT_INCOMPLETE)	21|6|122	11|1|58	10|5|64	0|2|863	0|1|130	0|1|413	0|0|78	12|0|10	0|0|132	0|0|1101	0|0|114	0|0|693
Chr3	27542650	AGAAATGCGCC	A	0.016	FRAME_SHIFT(HIGH||-/-|-952||LOC_Os03g48370|||LOC_Os03g48370.1|2|1|WARNING_TRANSCRIPT_INCOMPLETE)	21|5|122	12|0|57	9|5|65	0|2|862	0|1|130	0|1|412	0|0|78	12|0|10	0|0|132	0|1|1098	0|0|114	0|1|692
Chr3	27542973	G	C	0.063	NON_SYNONYMOUS_CODING(MODERATE|MISSENSE|aGc/aCc|S1059T||LOC_Os03g48370|||LOC_Os03g48370.1|2|1|WARNING_TRANSCRIPT_INCOMPLETE)	6|0|149	4|0|70	2|0|79	140|10|715	52|3|77	54|6|350	0|0|79	0|0|22	0|0|134	0|2|1100	0|1|113	0|0|695
Chr3	27543033	CACTAAGGATCCGT	C	0.027	FRAME_SHIFT(HIGH||-/-|-1079||LOC_Os03g48370|||LOC_Os03g48370.1|2|1|WARNING_TRANSCRIPT_INCOMPLETE)	46|16|92	21|1|53	25|15|39	0|0|868	0|0|131	0|0|415	0|1|77	11|0|10	0|0|132	0|1|1114	0|0|115	0|1|701
						Frequency (Alt Allele Freq.)
Chr	base	Ref	Alt	AlleleFreq	Effect	all_wild_169	wild-IND_88	wild-JAP_81	IND_888	IND_Landrace_134	IND_Cultivar_423	AUS_79	BAS_22	TRJ_135	TEJ_1158	TEJ_Landrace_120	TEJ_Cultivar_735	GWAS-Pvalue
Chr3	27536858	C	G	0.102	NON_SYNONYMOUS_CODING(MODERATE|MISSENSE|gCc/gGc|A42G||LOC_Os03g48370|||LOC_Os03g48370.1|1|1|WARNING_TRANSCRIPT_INCOMPLETE)	0.0984	0.0952	0.1	0.2579	0.0777	0.2486	0	0	0	0.003	0.0104	0.0032	1.73532e-16
Chr3	27537052	G	A	0.013	NON_SYNONYMOUS_CODING(MODERATE|MISSENSE|Gcc/Acc|A107T||LOC_Os03g48370|||LOC_Os03g48370.1|1|1|WARNING_TRANSCRIPT_INCOMPLETE)	0.2417	0.275	0.225	0	0	0	0	0	0	0	0	0
Chr3	27537244	C	A	0.176	NON_SYNONYMOUS_CODING(MODERATE|MISSENSE|Cgc/Agc|R171S||LOC_Os03g48370|||LOC_Os03g48370.1|1|1|WARNING_TRANSCRIPT_INCOMPLETE)	0.2208	0.3014	0.1481	0.4289	0.5132	0.3915	0	0.55	0	0.0019	0	0.003	1.79091e-09
Chr3	27537405	T	TG	0.401	FRAME_SHIFT(HIGH||ggg/Gggg|G225G?||LOC_Os03g48370|||LOC_Os03g48370.1|1|1|WARNING_TRANSCRIPT_INCOMPLETE)	0.8605	0.7803	0.9259	0.5121	0.5248	0.4821	0.981	0.6667	0.0269	0.2571	0.4057	0.1584
Chr3	27537548	G	A	0.085	NON_SYNONYMOUS_CODING(MODERATE|MISSENSE|gGg/gAg|G272E||LOC_Os03g48370|||LOC_Os03g48370.1|1|1|WARNING_TRANSCRIPT_INCOMPLETE)	0.3065	0.5066	0.1139	0.0827	0.024	0.0923	0.9808	0.075	0.0152	0.0009	0	0.0014
Chr3	27537776	G	A	0.015	NON_SYNONYMOUS_CODING(MODERATE|MISSENSE|gGg/gAg|G348E||LOC_Os03g48370|||LOC_Os03g48370.1|1|1|WARNING_TRANSCRIPT_INCOMPLETE)	0.125	0.1733	0.0802	0.0024	0.0081	0	0	0.5455	0	0.0005	0	0.0007
Chr3	27537815	AAAG	A	0.078	CODON_DELETION(MODERATE||taaaga/taa|*R361*||LOC_Os03g48370|||LOC_Os03g48370.1|1|1|WARNING_TRANSCRIPT_INCOMPLETE)	0.1755	0.3099	0.0563	0.0878	0.02	0.1005	0.9615	0.0526	0.0153	0	0	0
Chr3	27541064	C	A	0.07	NON_SYNONYMOUS_CODING(MODERATE|MISSENSE|Caa/Aaa|Q423K||LOC_Os03g48370|||LOC_Os03g48370.1|2|1|WARNING_TRANSCRIPT_INCOMPLETE)	0.0828	0.1711	0	0.0845	0.0233	0.0971	0.9744	0.0455	0.015	0.0013	0	0.0007
Chr3	27541365	C	T	0.073	NON_SYNONYMOUS_CODING(MODERATE|MISSENSE|cCt/cTt|P523L||LOC_Os03g48370|||LOC_Os03g48370.1|2|1|WARNING_TRANSCRIPT_INCOMPLETE)	0.1031	0.2025	0.0062	0.0883	0.0234	0.0998	0.9808	0.0455	0.015	0.0004	0	0
Chr3	27541611	T	C	0.04	NON_SYNONYMOUS_CODING(MODERATE|MISSENSE|tTg/tCg|L605S||LOC_Os03g48370|||LOC_Os03g48370.1|2|1|WARNING_TRANSCRIPT_INCOMPLETE)	0.0422	0	0.0802	0.0342	0.0117	0.0098	0.0068	0	0.0039	0.0537	0.0044	0.0399
Chr3	27541613	T	G	0.018	NON_SYNONYMOUS_CODING(MODERATE|MISSENSE|Ttg/Gtg|L606V||LOC_Os03g48370|||LOC_Os03g48370.1|2|1|WARNING_TRANSCRIPT_INCOMPLETE)	0.013	0	0.0247	0.0148	0.0039	0.0025	0.0068	0	0	0.0253	0	0.0189
Chr3	27541616	A	G	0.037	NON_SYNONYMOUS_CODING(MODERATE|MISSENSE|Acc/Gcc|T607A||LOC_Os03g48370|||LOC_Os03g48370.1|2|1|WARNING_TRANSCRIPT_INCOMPLETE)	0.0487	0	0.0926	0.0289	0.0079	0.0062	0.0068	0	0.0039	0.0501	0.0045	0.0348
Chr3	27541617	C	T	0.016	NON_SYNONYMOUS_CODING(MODERATE|MISSENSE|aCc/aTc|T607I||LOC_Os03g48370|||LOC_Os03g48370.1|2|1|WARNING_TRANSCRIPT_INCOMPLETE)	0.0194	0	0.037	0.0147	0.0039	0.0049	0	0	0.0039	0.0189	0	0.0153
Chr3	27541618	CT	C	0.039	FRAME_SHIFT(HIGH||-/-|-608||LOC_Os03g48370|||LOC_Os03g48370.1|2|1|WARNING_TRANSCRIPT_INCOMPLETE)	0.0645	0	0.1235	0.0369	0.0117	0.0111	0	0	0.0039	0.0478	0.0045	0.0276
Chr3	27541625	A	AT	0.039	FRAME_SHIFT(HIGH||act/aTct|T610I?||LOC_Os03g48370|||LOC_Os03g48370.1|2|1|WARNING_TRANSCRIPT_INCOMPLETE)	0.0641	0	0.1235	0.0353	0.0156	0.0087	0	0	0.0078	0.0473	0	0.0305
Chr3	27541628	A	T	0.015	NON_SYNONYMOUS_CODING(MODERATE|MISSENSE|Ata/Tta|I611L||LOC_Os03g48370|||LOC_Os03g48370.1|2|1|WARNING_TRANSCRIPT_INCOMPLETE)	0.0129	0	0.025	0.01	0.0078	0.0025	0	0	0	0.0225	0	0.0145
Chr3	27541631	T	A	0.018	NON_SYNONYMOUS_CODING(MODERATE|MISSENSE|Tat/Aat|Y612N||LOC_Os03g48370|||LOC_Os03g48370.1|2|1|WARNING_TRANSCRIPT_INCOMPLETE)	0.0162	0	0.0309	0.0153	0.0078	0.0037	0	0	0	0.0253	0.0045	0.016
Chr3	27541633	T	A	0.016	STOP_GAINED(HIGH|NONSENSE|taT/taA|Y612*||LOC_Os03g48370|||LOC_Os03g48370.1|2|1|WARNING_TRANSCRIPT_INCOMPLETE)	0.0129	0	0.0247	0.0124	0.0078	0.0025	0.0065	0	0.0038	0.0235	0.0045	0.0145
Chr3	27541634	G	A	0.018	NON_SYNONYMOUS_CODING(MODERATE|MISSENSE|Gcc/Acc|A613T||LOC_Os03g48370|||LOC_Os03g48370.1|2|1|WARNING_TRANSCRIPT_INCOMPLETE)	0.0129	0	0.0247	0.0177	0.0078	0.0037	0	0	0	0.0235	0.0045	0.0123
Chr3	27541635	C	A	0.012	NON_SYNONYMOUS_CODING(MODERATE|MISSENSE|gCc/gAc|A613D||LOC_Os03g48370|||LOC_Os03g48370.1|2|1|WARNING_TRANSCRIPT_INCOMPLETE)	0.0096	0	0.0185	0.0147	0.0039	0.0025	0	0	0.0039	0.0129	0	0.0087
Chr3	27542094	C	A	0.062	NON_SYNONYMOUS_CODING(MODERATE|MISSENSE|gCa/gAa|A766E||LOC_Os03g48370|||LOC_Os03g48370.1|2|1|WARNING_TRANSCRIPT_INCOMPLETE)	0.0406	0.05	0.0312	0.1636	0.3837	0.1436	0	0	0.0038	0.0004	0	0.0007
Chr3	27542100	A	C	0.271	STOP_LOST(HIGH|MISSENSE|tAa/tCa|*768S||LOC_Os03g48370|||LOC_Os03g48370.1|2|1|WARNING_TRANSCRIPT_INCOMPLETE)	0.7547	0.8272	0.6813	0.4994	0.4808	0.4855	0.9679	0.5909	0	0.0022	0.0086	0.0021
Chr3	27542126	T	A	0.273	NON_SYNONYMOUS_CODING(MODERATE|MISSENSE|Ttg/Atg|L777M||LOC_Os03g48370|||LOC_Os03g48370.1|2|1|WARNING_TRANSCRIPT_INCOMPLETE)	0.7716	0.8457	0.6975	0.5017	0.4766	0.4843	0.9744	0.5909	0	0.0027	0.0042	0.0036
Chr3	27542129	T	C	0.094	NON_SYNONYMOUS_CODING(MODERATE|MISSENSE|Tgt/Cgt|C778R||LOC_Os03g48370|||LOC_Os03g48370.1|2|1|WARNING_TRANSCRIPT_INCOMPLETE)	0.4006	0.6438	0.1605	0.0845	0.0273	0.0966	0.9615	0.5952	0	0	0	0
Chr3	27542301	C	T	0.065	NON_SYNONYMOUS_CODING(MODERATE|MISSENSE|tCc/tTc|S835F||LOC_Os03g48370|||LOC_Os03g48370.1|2|1|WARNING_TRANSCRIPT_INCOMPLETE)	0.1013	0.0769	0.125	0.1661	0.3893	0.1415	0	0	0	0	0	0
Chr3	27542451	T	C	0.081	NON_SYNONYMOUS_CODING(MODERATE|MISSENSE|cTc/cCc|L885P||LOC_Os03g48370|||LOC_Os03g48370.1|2|1|WARNING_TRANSCRIPT_INCOMPLETE)	0.2516	0.4359	0.0741	0.0847	0.0233	0.0983	0.9679	0.0455	0.0149	0	0	0
Chr3	27542478	A	G	0.094	NON_SYNONYMOUS_CODING(MODERATE|MISSENSE|cAa/cGa|Q894R||LOC_Os03g48370|||LOC_Os03g48370.1|2|1|WARNING_TRANSCRIPT_INCOMPLETE)	0.0159	0	0.0309	0.2471	0.0606	0.2482	0	0	0	0.0027	0.0042	0.0036	4.33889e-19
Chr3	27542523	GTA	G	0.012	FRAME_SHIFT(HIGH||-/-|-909||LOC_Os03g48370|||LOC_Os03g48370.1|2|1|WARNING_TRANSCRIPT_INCOMPLETE)	0.0392	0.0135	0.0633	0.0231	0.0229	0.0293	0.0256	0	0	0.0005	0.0042	0
Chr3	27542525	A	G	0.276	NON_SYNONYMOUS_CODING(MODERATE|MISSENSE|Aga/Gga|R910G||LOC_Os03g48370|||LOC_Os03g48370.1|2|1|WARNING_TRANSCRIPT_INCOMPLETE)	0.7829	0.8041	0.7628	0.5064	0.5076	0.4902	0.9679	0.619	0.0226	0.0023	0.0085	0.0022	2.17807e-08
Chr3	27542616	G	A	0.266	NON_SYNONYMOUS_CODING(MODERATE|MISSENSE|tGc/tAc|C940Y||LOC_Os03g48370|||LOC_Os03g48370.1|2|1|WARNING_TRANSCRIPT_INCOMPLETE)	0.6503	0.7808	0.5312	0.5029	0.5	0.4891	0.9615	0.5909	0.0115	0.0009	0	0.0014
Chr3	27542648	TCAGAAATGCG	T	0.016	FRAME_SHIFT(HIGH||-/-|-951||LOC_Os03g48370|||LOC_Os03g48370.1|2|1|WARNING_TRANSCRIPT_INCOMPLETE)	0.1611	0.1643	0.1582	0.0012	0.0038	0.0012	0	0.5455	0	0	0	0
Chr3	27542650	AGAAATGCGCC	A	0.016	FRAME_SHIFT(HIGH||-/-|-952||LOC_Os03g48370|||LOC_Os03g48370.1|2|1|WARNING_TRANSCRIPT_INCOMPLETE)	0.1588	0.1739	0.1456	0.0012	0.0038	0.0012	0	0.5455	0	0.0005	0	0.0007
Chr3	27542973	G	C	0.063	NON_SYNONYMOUS_CODING(MODERATE|MISSENSE|aGc/aCc|S1059T||LOC_Os03g48370|||LOC_Os03g48370.1|2|1|WARNING_TRANSCRIPT_INCOMPLETE)	0.0387	0.0541	0.0247	0.1676	0.4053	0.139	0	0	0	0.0009	0.0044	0
Chr3	27543033	CACTAAGGATCCGT	C	0.027	FRAME_SHIFT(HIGH||-/-|-1079||LOC_Os03g48370|||LOC_Os03g48370.1|2|1|WARNING_TRANSCRIPT_INCOMPLETE)	0.3506	0.2867	0.4114	0	0	0	0.0064	0.5238	0	0.0004	0	0.0007
