## Supplementary Table for "Asymmetric subspecies-selection of an NLR-TF immune module and reconstruction of broad-spectrum disease resistance in rice": Supplementary Table 5_OsVOZ1 ModerateHigh Variant AltAlleleFreq.xlsx

### Sheet: VOZ1
Table S5_OsVOZ1 ModerateHigh Variant AltAlleleFreq
						Count(Alt|Het|Ref)
Chr	base	Ref	Alt	AlleleFreq	Effect	all_wild_169	wild-IND_88	wild-JAP_81	IND_888	IND_Landrace_134	IND_Cultivar_423	AUS_79	BAS_22	TRJ_135	TEJ_1158	TEJ_Landrace_120	TEJ_Cultivar_735
Chr1	31593734	T	C	0.028	NON_SYNONYMOUS_CODING(MODERATE|MISSENSE|Aat/Gat|N75D||LOC_Os01g54930|||LOC_Os01g54930.1|2|1)	0|0|160	0|0|79	0|0|81	57|6|808	45|2|83	1|2|414	9|0|69	0|0|22	0|0|133	0|0|1110	0|0|119	0|0|694
Chr1	31593365	C	A	0.284	NON_SYNONYMOUS_CODING(MODERATE|MISSENSE|Gca/Tca|A198S||LOC_Os01g54930|||LOC_Os01g54930.1|2|1)	5|6|150	3|1|76	2|5|74	652|19|194	50|2|80	349|15|54	0|0|77	1|0|21	2|2|130	1|5|1114	0|2|117	1|1|703
Chr1	31593725	C	T	0.29	NON_SYNONYMOUS_CODING(MODERATE|MISSENSE|Gtt/Att|V78I||LOC_Os01g54930|||LOC_Os01g54930.1|2|1)	8|6|147	6|1|73	2|5|74	659|23|193	51|2|79	346|16|55	0|0|77	1|0|21	2|4|127	1|3|1099	0|1|118	1|2|690
Chr1	31593151	A	C	0.018	NON_SYNONYMOUS_CODING(MODERATE|MISSENSE|Ttc/Gtc|F241V||LOC_Os01g54930|||LOC_Os01g54930.1|3|1)	4|24|116	4|11|49	0|13|67	7|16|823	1|4|114	5|11|394	0|0|74	0|0|21	0|0|134	6|8|1088	3|7|105	3|1|693
						Frequency (Alt Allele Freq.)
Chr	base	Ref	Alt	AlleleFreq	Effect	all_wild_169	wild-IND_88	wild-JAP_81	IND_888	IND_Landrace_134	IND_Cultivar_423	AUS_79	BAS_22	TRJ_135	TEJ_1158	TEJ_Landrace_120	TEJ_Cultivar_735
Chr1	31593734	T	C	0.028	NON_SYNONYMOUS_CODING(MODERATE|MISSENSE|Aat/Gat|N75D||LOC_Os01g54930|||LOC_Os01g54930.1|2|1)	0	0	0	0.0689	0.3538	0.0048	0.1154	0	0	0	0	0
Chr1	31593365	C	A	0.284	NON_SYNONYMOUS_CODING(MODERATE|MISSENSE|Gca/Tca|A198S||LOC_Os01g54930|||LOC_Os01g54930.1|2|1)	0.0497	0.0437	0.0556	0.7647	0.3864	0.8529	0	0.0455	0.0224	0.0031	0.0084	0.0021
Chr1	31593725	C	T	0.29	NON_SYNONYMOUS_CODING(MODERATE|MISSENSE|Gtt/Att|V78I||LOC_Os01g54930|||LOC_Os01g54930.1|2|1)	0.0683	0.0813	0.0556	0.7663	0.3939	0.8489	0	0.0455	0.0301	0.0023	0.0042	0.0029
Chr1	31593151	A	C	0.018	NON_SYNONYMOUS_CODING(MODERATE|MISSENSE|Ttc/Gtc|F241V||LOC_Os01g54930|||LOC_Os01g54930.1|3|1)	0.1111	0.1484	0.0813	0.0177	0.0252	0.0256	0	0	0	0.0091	0.0565	0.005
