## Supplementary Table for "Asymmetric subspecies-selection of an NLR-TF immune module and reconstruction of broad-spectrum disease resistance in rice": Supplementary Table 6_The collected strains.xlsx

### Sheet: Sheet1
Table S6 strains usded
1	ZHE173
2	KACC10331
3	PXO86
4	PXO61
5	YC12
6	AH28
7	PXO347
8	T1
9	LN44
10	FJ23
11	YC19
12	PXO71
13	T2
14	Oct-78/78-10
15	PXO112
16	JNXO
17	YN04-5
18	YN24
19	GX4
20	PXO99A
21	YC26
22	LYG50
23	YC15
24	J18
25	LN1
26	LN2
27	LN3
28	JL1
29	FJ-1
30	FJ-2
31	FJ-3
32	FJ-4
33	LN4
34	LN18
35	JL28
36	Pseudomonas syringae pv. tomato DC3000
37	Pseudomonas syringae pv. Actinidiae M228
38	Xanthomonas translucens pv. translucens Km9
39	Ralstonia solanacearum GMI1000
40	Escherichia coli O157
41	Salmonella enterica subsp. arizonae SA20100345
42	PXO99A/XopGLN2
43	PXO99A/XopGPst DC3000
44	PXO99A/XopGPsa M228
45	PXO99A/XopGXtt KM9
46	PXO99A/XopGSea serova
47	PXO99A/XopGE.coil O157
48	PXO99A/XopGLN2 H142R
49	PXO99A/XopGLN2 E143A
50	PXO99A/XopGLN2 H146R
51	PXO99A/XopGLN2 S155A
52	PXO99A/XopGLN2 A157D
