## Supplementary Table for "Asymmetric subspecies-selection of an NLR-TF immune module and reconstruction of broad-spectrum disease resistance in rice": Supplementary Table 7_ primer sequences.xlsx

### Sheet: 引物
Table S7. Primers used in this study
NO.	Recombinant Vector	Primer F	Primer R
1	INDEL 2	CCTTTCACGGGAGTGTTTTT	TGACTTTCCGATGCTGCTAA
2	INDEL 13	CGATACTTCTCTCCCCTTTCT	CCCTCGCTATTTTTTCCCCAC
3	INDEL 26	GTTGTTTTGTTCCAGTTGTGTG	TGTGAGGTTGATGTTGTCCTAT
4	INDEL 31	GTGATATACCACTTTCCTCAAGC	TCAGTAAAACTCTGTACCTCCAT
5	INDEL 33	AGGACTAAAATAAACTCGAAGC	AAGGTGACAACGATGATACG
6	INDEL 47	TCAGCAATCAGATACAGATAAAGG	GGGCGTAAAAAGGAGATAAAC
7	CAPS 2	GCTAAAGGATAATGCGTTGTG	GGATGTTGGGATGGAGAGTG
8	CAPS 4	CTATTCATCTGGTTTCCCTCTT	TGATTCACTGACACCTTGGTAA
9	CRISPR-XA48/C1	ggcaCGGCGCTGGAAGCATTCGCGG	aaacCCGCGAATGCTTCCAGCGCCG
10	CRISPR-C2	ggcACGCATTCTGGCGGAGACGG	aaacCCGTCTCCGCCAGAATGCGT
11	CRISPR-C3	ggcaCCTCGATGCCGTCCTCAAGG	aaacCCTTGAGGACGGCATCGAGG
12	CRISPR-C4	ggcaGCCGACTCGATCACCATTGG	aaacCCAATGGTGATCGAGTCGGC
13	CRISPR-OsVOZ1	ggcaGGCGGCGGGGAGGTCGTCGG	aaacCCGACGACCTCCCCGCCGCC
		gccGGAGCTGTCGGATCCGCCGT	aaacACGGCGGATCCGACAGCTCC
14	CRISPR-OsVOZ2	gccgCGCCATCGGAGACGCTGCGG	aaacCCGCAGCGTCTCCGATGGCG
15	1300-pXA48::XA48	CTGGATGGGCCCGAGCCTGGAGC	AAATCCTAACAAATCTTGTAAAA
16	1300-XA48::GUS	CTGGATGGGCCCGAGCCTGGAGC	GAGCAGAGAAGATCAGATCCCC
17	1300-XA48	atttggagaggacagggtaccATGGCGGCGGCGCTGGAAGCATT	agtgtcgactctagaggatccTAGATCTTCGCCCATATCTGCT
18	pUN1301-XA48	ggatccATGGCGGCGGCGCTGGAAGCATT	ggtaccTAGATCTTCGCCCATATCTGCT
19	1300-OsVOZ1	atttggagaggacagggtaccATGGGGAGGGGCCCGGCGGCGG	agtgtcgactctagaggatccAGCTCCATCATTTGAGCTCCA
20	pUN1301-OsVOZ1	ggatccATGGGGAGGGGCCCGGCGGCGG	ggtaccAGCTCCATCATTTGAGCTCCA
21	1300-OsVOZ2	atttggagaggacagggtaccATGGCCGGCGATCCGGCCGCCG	agtgtcgactctagaggatccTGTCCCGTCACTAGGGTTCCA
22	pUN1301-OsVOZ2	ggatccATGGCCGGCGATCCGGCCGCCG	ggtaccTGTCCCGTCACTAGGGTTCCA
23	1300-XopG	atttggagaggacagggtaccATGCCAATCGGTCAAACAAAAT	agtgtcgactctagaggatccCCTGCCGTGAGGCTTATATTTTT
24	pUN1301-XopG	ggatccATGCCAATCGGTCAAACAAAAT	ggtaccCCTGCCGTGAGGCTTATATTTTT
25	1300-XA46-CC	atttggagaggacagggtaccATGGCGGCGGCGCTGGAAGCA	agtgtcgactctagaggatccAACGAGGTTCCTTGTGTGAAGAT
26	pUN1301-XA46-CC	ggatccATGGCGGCGGCGCTGGAAGCA	ggtaccAACGAGGTTCCTTGTGTGAAGAT
27	1300-XA46-LRR	atttggagaggacagggtaccTCTGTATCCAAAACTGCAATAG	agtgtcgactctagaggatccCTTCCAAATGACGCTCCTAAGT
28	pUN1301-XA46-LRR	ggatccTCTGTATCCAAAACTGCAATAG	ggtaccCTTCCAAATGACGCTCCTAAGT
29	OsActin Real -Time	TGTATGCCAGTGGTCGTACCA	CCAGCAAGGTCGAGACGAA
30	XA48 Real-Time	GTTGAGAAGCTGGATCTAGGTG	ATTAGAGACGTTCACCCAAGC
31	OsJAZ1 Real -Time	CAGCAGGTTGGTGAGCAAAG	TCCATCCCTGATGCTTCCAT
32	OsJAZ2 Real -Time	CGGAGTCGGAGAAGAAGG	TACCATTTGTTGACCATTTTATTT
33	OsJAZ3 Real -Time	CCTCAAGCTCGAAAAGCATCTC	GGCGCAACACTTGACACTCTT
34	OsJAZ4 Real -Time	GAGTGCCAATGACAACAAGTCATC	TGATTCGTCGCGGTTGCT
35	OsJAZ5 Real -Time	CGAGGCAACTAAAGCAAAAGGA	TGAGTGGCTCTTTGGCAAAATT
36	OsJAZ6 Real -Time	TTGATGACTTCCCAGCTGAGAA	GCGCTGTGGAGGAACTCTTG
37	OsJAZ7 Real -Time	GTGGGAAGGTGCTCGTGTTC	TGCTAGCCAGCTGCATCAAG
38	OsJAZ8 Real -Time	GAAGGCTCAACAGCTGACCAT	TTGGTGGACGGGAAGTTCTC
39	OsJAZ9 Real -Time	CGTCTGCGATTTGAGAATTG	ATGCGACGAGAACCATCTTC
40	OsJAZ10 Real -Time	CCATCGCGCTGTGATCTG	GCCATGGGTATGAGCAAAGT
41	OsJAZ11 Real -Time	CAGCCTTGCCTACCAGACATG	GACGATCCTGTTCTTCCTCTTCTC
42	OsJAZ12 Real -Time	TGCAGCGTTTCCTCCAGAA	CTTGTATGGTTCGCTCGTTGTC
43	OsJAZ13 Real -Time	ACACGTCAGCTTTAATCCCATAATT	GAATAATCGTGCACTGTACAAATGC
44	OsJAZ14 Real -Time	TACAGCGATTCGTGGAGAAGAGG	TGTGGTGGTGGTGGTGGTGG
45	OsJAZ15 Real -Time	CCATTGACCATCGTCTACGGC	AGCAGCATGGGCGGCTCGTC
46	pGADT7-XA48	gccatggaggccagtgaattcATGGCGGCGGCGCTGGAA	cagctcgagctcgatggatccTCATAGATCTTCGCCCATATCTGC
47	pGBKT7-XA48	atggccatggaggccgaattcATGGCGGCGGCGCTGGAA	ccgctgcaggtcgacggatccTCATAGATCTTCGCCCATATCTGC
48	pGADT7-XA48-CC	gccatggaggccagtgaattcATGGCGGCGGCGCTGGAA	cagctcgagctcgatggatccTCAAACGAGGTTCCTTGTGTGA
49	pGBKT7-XA48-CC	atggccatggaggccgaattcATGGCGGCGGCGCTGGAA	ccgctgcaggtcgacggatccTCAAACGAGGTTCCTTGTGTGA
50	pGADT7-XA48-NBS	gccatggaggccagtgaattcATGGATGTCATCGCCGTCG	cagctcgagctcgatggatccTCATTCGTAGCTCAGATAGACCGC
51	pGBKT7-XA48-NBS	atggccatggaggccgaattcATGGATGTCATCGCCGTCG	ccgctgcaggtcgacggatccTCATTCGTAGCTCAGATAGACCGC
52	pGADT7-XA48-LRR	gccatggaggccagtgaattcATGTCTGTATCCAAAACTGCAATAGAG	cagctcgagctcgatggatccTCACTTCCAAATGACGCTCCTA
53	pGBKT7-XA48-LRR	atggccatggaggccgaattcATGTCTGTATCCAAAACTGCAATAGAG	ccgctgcaggtcgacggatccTCACTTCCAAATGACGCTCCTA
54	pGADT7-XopG	gccatggaggccagtgaattcATGCCAATCGGTCAAACAAAA	cagctcgagctcgatggatccTCACCTGCCGTGAGGCTTAT
55	pGBKT7-XopG	atggccatggaggccgaattcATGCCAATCGGTCAAACAAAA	ccgctgcaggtcgacggatccTCACCTGCCGTGAGGCTTAT
56	pGADT7-OsVOZ1	gccatggaggccagtgaattcATGGGGAGGGGCCCGGCG	cagctcgagctcgatggatccTCAAGCTCCATCATTTGAGCTCC
57	pGBKT7-OsVOZ1	atggccatggaggccgaattcATGGGGAGGGGCCCGGCG	ccgctgcaggtcgacggatccTCAAGCTCCATCATTTGAGCTCC
58	pGADT7-OsVOZ2	gccatggaggccagtgaattcATGGCCGGCGATCCGGCC	cagctcgagctcgatggatccTCATGTCCCGTCACTAGGGTTC
59	pGBKT7-OsVOZ2	atggccatggaggccgaattcATGGCCGGCGATCCGGCC	ccgctgcaggtcgacggatccTCATGTCCCGTCACTAGGGTTC
60	XopG-MBP	tacgcgtcccggggcggtaccATGCCAATCGGTCAAACAAAA	acgaaagctctgcaggtcgacTCACCTGCCGTGAGGCTTAT
61	XA48-nLuc	gagaacacgggggacgagctcATGGCGGCGGCGCTGGAA	cgcgtacgagatctggtcgacTAGATCTTCGCCCATATCTGC
62	XA48-CC-nLuc	gagaacacgggggacgagctcATGGCGGCGGCGCTGGAA	cgcgtacgagatctggtcgacAACGAGGTTCCTTGTGTGA
63	XA48-NBS-nLuc	gagaacacgggggacgagctcATGGATGTCATCGCCGTCG	cgcgtacgagatctggtcgacTTCGTAGCTCAGATAGACCGCTT
64	XA48-LRR-nLuc	gagaacacgggggacgagctcATGTCTGTATCCAAAACTGCAATAGAG	cgcgtacgagatctggtcgacCTTCCAAATGACGCTCCTAAGTG
65	OsVOZ1-cLuc	tacgcgtcccggggcggtaccATGGGGAGGGGCCCGGCG	acgaaagctctgcaggtcgacTCAAGCTCCATCATTTGAGCTCC
66	OsVOZ2-cLuc	tacgcgtcccggggcggtaccATGGCCGGCGATCCGGCC	acgaaagctctgcaggtcgacTCATGTCCCGTCACTAGGGTTC
67	XopG-cLuc	tacgcgtcccggggcggtaccATGCCAATCGGTCAAACAAAA	acgaaagctctgcaggtcgacTCACCTGCCGTGAGGCTTAT
68	YC-XA48-CC	tccatcgatagtactgtcgacATGGCGGCGGCGCTGGAA	gtacatcccgggagcggtaccAACGAGGTTCCTTGTGTGAAGATC
69	YN-XopG-F-Sal1	tccatcgatagtactgtcgacATGCCAATCGGTCAAACAAAA	ctccatcccgggagcggtaccCCTGCCGTGAGGCTTATATTTT
70	DC3000-xopG	CGCGAATTCATGATCACTCCGTCTCGATATCCAG	CCAAGCTTTCActtgtcgtcgtcgtccttgtaatcTTGATGTGCCCTGTACTT
71	Km9-xopG	CGCGAATTCATGCCCATCCAAACGAAGTATC	CCAAGCTTTCActtgtcgtcgtcgtccttgtaatcATATCTGGTGCGCATGGGCAAG
72	M228-xopG	CGCGAATTCATGATCACTCCATCTCGATATCC	CCCAAGCTTTCActtgtcgtcgtcgtccttgtaatcTTGATGTGGCCTGTACTTCATG
73	O157-xopG	CGCGAATTCATGCGCCCTACGTCCCTCAAC	CCCAAGCTTTCActtgtcgtcgtcgtccttgtaatcAAGCAATGGATGCAGTCTTAC
74	serova-xopG	CCCAAGCTTATGCGTCCTACATCCCTTAAAC	CGGGGTACCcttgtcgtcgtcgtccttgtaatcAAGTAATGGATGCAGTTTTTTC
75	XopG-H142R	GTCGTTTGTAGTTCTTGCACGCGAACTTATCC	CGTGCAAGAACTACAAACGACTCCTCAGGATTGG
76	XopG-E143A	GTTTGTAGTTCTTGCACACGCACTTATCCATGC	GCGTGTGCAAGAACTACAAACGACTCCTCAGG
77	XopG-H146R	TCTTGCACACGAACTTATCCGTGCTCAGCAT	CGGATAAGTTCGTGTGCAAGAACTACAAACG
78	XopG-S155A	atatattggcaggcacggcgaaagcctaca	ccgtgcctgccaatatatgctgagcatg
79	XopG-A157D	tggcaggcacgtcgaaagactacaatggt	tctttcgacgtgcctgccaatatatgct
80	pHM1-promoter-XopG	gaccatgattacgccaagcttCGGAACGACAGAAGCGTAATC	cggggatcctctagagtcgacTCACTTGTCGTCGTCGTCCTT
81	CCCAC-EMSA	AGCCAGTGGCGATAAGCCCACCCCACCCCACCTTATCGCCACTGGCT	AGCCAGTGGCGATAAGGTGGGGTGGGGTGGGCTTATCGCCACTGGCT
82	JAZ5-EMSA	AGCCAGTGGCGATAAGTAAACTGAGTGGGCAAACAACTTATCGCCACTGGCT	AGCCAGTGGCGATAAGTTGTTTGCCCACTCAGTTTACTTATCGCCACTGGCT
83	JAZ9-EMSA	AGCCAGTGGCGATAAGAAATGTGGGGCCCACATGGCCTTATCGCCACTGGCT	AGCCAGTGGCGATAAGGCCATGTGGGCCCCACATTTCTTATCGCCACTGGCT
84	JAZ11-EMSA	AGCCAGTGGCGATAAGCCATGTGGGCCCCACATTTCCTTATCGCCACTGGCT	AGCCAGTGGCGATAAGGAAATGTGGGGCCCACATGGCTTATCGCCACTGGCT
85	JAZ12-EMSA	AGCCAGTGGCGATAAGCATAGTATCCCACAACCAAACTTATCGCCACTGGCT	AGCCAGTGGCGATAAGTTTGGTTGTGGGATACTATGCTTATCGCCACTGGCT
86	JAZ14-EMSA	AGCCAGTGGCGATAAGCGTACTCCCACCCACCCCGGCTTATCGCCACTGGCT	AGCCAGTGGCGATAAGCCGGGGTGGGTGGGAGTACGCTTATCGCCACTGGCT
87	JAZ15-EMSA	AGCCAGTGGCGATAAGGCCCACAATCTCACGTGGGTCTTATCGCCACTGGCT	AGCCAGTGGCGATAAGACCCACGTGAGATTGTGGGCCTTATCGCCACTGGCT
